# Chromosomal evolution and speciation inferred from chromosome-scale genome assemblies in three Cupressaceae species

**DOI:** 10.64898/2026.01.06.698058

**Authors:** Kenta Shirasawa, Yuta Aoyagi Blue, Kentaro Mishima, Hideki Hirakawa, Tomonori Hirao

**Author notes:** To whom correspondence should be addressed: Kenta Shirasawa, 2-6-7 Kazusa-Kamatari, Kisarazu, Chiba 292-0818, Japan.

## Abstract

Chromosome-scale genome assemblies in gymnosperms have lagged behind those of angiosperms, likely due to their large genomes. Coniferous tree species, which belong to the gymnosperms, are important resources for wood production in the forestry industry. To elucidate the evolution and speciation of these species and establish genome resources for breeding, we integrated draft assemblies with optical and genetic mapping to construct chromosome-scale genomes for Japanese cypress (*Chamaecyparis obtusa*, 8.7 Gb), Japanese cedar (*Cryptomeria japonica*, 9.6 Gb), and Chinese fir (*Cunninghamia lanceolata*, 13.4 Gb). Additionally, we assembled and annotated their chloroplast and mitochondrial genomes.

Comparative analysis of the nuclear genomes revealed that while synteny is largely conserved, distinct translocations and inversions occurred in chromosomes 2, 6, and 9. Notably, the significantly larger genome of *C. lanceolata* was associated with frequent tandem gene duplications rather than transposon expansion. These findings suggest that chromosomal rearrangements and segmental duplications played key roles in the divergence of these species. The genomic resources presented here including chromosome-scale sequences, gene annotations, and genetic maps will facilitate advanced conifer genetics and accelerate forest tree breeding programs.
