## Supplementary Table for "Chromosomal evolution and speciation inferred from chromosome-scale genome assemblies in three Cupressaceae species"

### Sheet: S1
Supplementary Table S1 Number of marker loci and length of the genetic maps for Chamaecyparis obtusa
Chromosome	Mapping population 1		Mapping population 2		Mapping population 3		Mapping population 4
	#loci	Map length (cM)	#loci	Map length (cM)	#loci	Map length (cM)	#loci	Map length (cM)
COB1ch01	1431	130.2	1543	140	1546	128.9	1430	147.8
COB1ch02	1162	126	1199	130	1234	126.3	1208	128.9
COB1ch03	2026	167.3	2315	169.3	2326	157.8	2215	166.4
COB1ch04	1282	131.3	1440	134.4	1357	137.5	1298	137.4
COB1ch05	1615	145.7	1635	155.7	1629	160.8	1649	149.7
COB1ch06	1130	122.6	1265	132.8	1216	114.9	1088	121
COB1ch07	1300	141.7	1402	146.2	1440	140	1446	143
COB1ch08	1228	128.4	1281	131.8	1294	118.4	1186	127.6
COB1ch09	1266	127.7	1263	120.7	1529	131.2	1352	136.6
COB1ch10	1533	133.3	1682	136.4	1622	140.6	1579	129.4
COB1ch11	1174	114.5	1296	121.3	1185	111.9	1236	127.2
Total	15147	1468.7	16321	1518.6	16378	1468.3	15687	1515

### Sheet: S2
Supplementary Table S2 Number of marker loci and length of the genetic maps for Cryptomeria japonica
Chromosome	Mapping population 1		Mapping population 2		Mapping population 3		Mapping population 4		Mapping population 5
	#loci	Map length (cM)	#loci	Map length (cM)	#loci	Map length (cM)	#loci	Map length (cM)	#loci	Map length (cM)
CJA1ch01	421	120.3	80	213	95	158.5	103	177.8	98	280.5
CJA1ch02	387	138.9	48	136.7	72	160.9	111	176.6	98	308.1
CJA1ch03	418	181	92	293.7	189	285.3	200	325.8	127	365.7
CJA1ch04	293	128.9	40	172.6	105	211.8	66	149.3	80	300.9
CJA1ch05	421	153.9	42	182.6	119	332.1	116	251.5	96	313.7
CJA1ch06	415	123.8	48	148.1	117	171.8	83	170.5	101	301.5
CJA1ch07	361	144.3	40	199.3	96	229.6	84	186.6	70	291.9
CJA1ch08	346	123.5	62	208.1	105	147.8	105	204.3	90	249.8
CJA1ch09	412	118.7	32	124.1	110	188.3	100	181	92	234.6
CJA1ch10	455	147.9	49	195.9	71	195.1	123	217.7	31	168.9
CJA1ch11	253	108.3	81	226	104	181.8	86	158.2	85	241.6
Total	4182	1489.5	614	2100.1	1183	2263	1177	2199.3	968	3057.2

### Sheet: S3
Supplementary Table S3 Number of marker loci and length of the genetic maps for Cunninghamia lanceolata
	Mapping population 1		Mapping population 2
	#loci	Map length (cM)	#loci	Map length (cM)
CLA1ch01	642	117.3	364	62.4
CLA1ch02	625	114.9	657	59.2
do.			140	24.2
CLA1ch03	792	165.5	365	84.6
do.			305	52.1
CLA1ch04	472	82.7	637	99.6
CLA1ch05	635	121.6	231	47.9
do.			187	39
CLA1ch06	631	98.6	129	22.7
do.			391	49.4
CLA1ch07	532	105.7	415	46.5
CLA1ch08	604	94.4	278	50
do.			311	38
CLA1ch09	497	61.9	282	50.3
CLA1ch10	735	133	315	42.9
do.			226	41.6
CLA1ch11	574	79.2
Total	6739	1174.9	5233	810.5
